# A genomic panel for studying C3-C4 intermediate photosynthesis in the Brassiceae tribe

**DOI:** 10.1101/2023.01.22.525068

**Authors:** Ricardo Guerreiro, Venkata Suresh Bonthala, Urte Schlüter, Sebastian Triesch, Andreas P.M. Weber, Benjamin Stich

## Abstract

Research on C4 and C3-C4 photosynthesis has attracted significant attention because the understanding of the genetic underpinnings of this trait will support the introduction of its characteristics into commercially relevant crop species. We used a panel of 19 taxa of 18 Brassiceae species with different photosynthesis characteristics (C3 and C3-C4) with the following objectives: (i) create draft genome assemblies and annotations, (ii) quantify the level of orthology using synteny maps between all pairs of taxa, (iii) describe the phylogenetic relatedness across all the species, and (iv) track the evolution of C3-C4 intermediate photosynthesis in the Brassiceae tribe.

Our results indicate that the draft *de novo* genome assemblies are of high quality and cover at least 90% of the gene space. Therewith we more than doubled the sampling depth of genomes of the Brassiceae tribe that comprises commercially important as well as biologically interesting species. The gene annotation generated high-quality gene models, and for most genes extensive upstream sequences are available for all taxa, yielding potential to explore variants in regulatory sequences. The genome-based phylogenetic tree of the Brassiceae contained two main clades and indicated that the C3-C4 intermediate photosynthesis has evolved five times independently. Furthermore, our study provides the first genomic support of the hypothesis that *Diplotaxis muralis* is a natural hybrid of *D. tenuifolia* and *D. viminea*. Altogether, the *de novo* genome assemblies and the annotations reported in this study are a valuable resource for research on the evolution of C3-C4 intermediate photosynthesis.
