## Supplementary tables for "A genomic panel for studying C3-C4 intermediate photosynthesis in the Brassiceae tribe"

### Sheet: STable-1
Suppl. Table 1: List of species used in this study
							Linked-read technologies		Long-read technologies
Species	Accession	Available from	Selfing	Ploidy	CPP	Photosynthesis	10x	stLFR	ONT	PacBio
B. gravinae	BRA2847	IPK Gatersleben	-	Diploid	37.217	C3-C4	X	-	-	-
B. repanda	BRA1645	IPK Gatersleben	-	Diploid	55.603	C3	X	-	-	-
B. tournefortii	Bt-2017S-3-00000	https://data.kew.org/sid/SidServlet?ID=3686&Num=rJ4	2x	Diploid	47.461	C3	X	-	-	-
C. annua	KEW200556	https://data.kew.org/sid/SidServlet?ID=4783&Num=84Z	-	Diploid	55.33	C3	X	-	-	-
D. acris	KEW554488	https://data.kew.org/sid/SidServlet?ID=8007&Num=d83	-	Diploid	55.57	C3	-	X	X	-
D. erucoides	De-2017S-2-00000	IPK Gatersleben	2x	Diploid	30.3	C3-C4	X	-	-	X
D. harra	KEW92793	https://data.kew.org/sid/SidServlet?ID=8017&Num=8Ae	-	Tetraploid	53.25	C3	-	X	X	-
D. muralis	Dm-2017S-3-00032	https://data.kew.org/sid/SidServlet?ID=8019&Num=h6M	3x	Tetraploid	35.04	C3-C4	X	-	-	-
D. tenuifolia	Dt-2017S-2-00028	IPK Gatersleben	2x	Diploid	12.411	C3-C4	X	-	-	-
D. tenuisiliqua	DIPLO10	IPK Gatersleben	-	Diploid	49.376	C3	X	-	-	-
D. viminea	SGB31066	IPK Gatersleben	-	Diploid	51.083	C3	X	-	-	-
E. sativa	Es-2017S-2-00038	https://data.kew.org/sid/SidServlet?ID=9181&Num=2a0	2x	Diploid	51.819	C3	X	-	-	X
H. incana	Hi-2017S-2-00000 (HIR1)	IPK Gatersleben	2x	Diploid	50.5	C3	X	-	-	-
H. incana	HIR3	IPK Gatersleben	-	Diploid	38.368	C3-C4	-	X	X	-
M. nitens	M59 (S.Rawthorne) Israel	https://data.kew.org/sid/SidServlet?ID=15773&Num=S9r	-	Diploid	21.043	C3-C4	X	-	-	-
M. sinaica	M60	https://data.kew.org/sid/SidServlet?ID=15774&Num=Sul	-	Diploid	23.9	C3-C4	-	X	X	-
M. spinosa	M64	https://data.kew.org/sid/SidServlet?ID=15775&Num=oV2	-	Tetraploid	17.8	C3-C4	X	X	X	-
M. suffruticosa	KEW0105433	https://data.kew.org/sid/SidServlet?ID=15776&Num=hU1	-	Diploid	24.873	C3-C4	X	-	-	-
S. alba	KEW33440	https://data.kew.org/sid/SidServlet?ID=21510&Num=OC0	-	Diploid	49.96	C3	X	-	-	-

### Sheet: STable-2
Suppl. Table 2: List of publicly available species used in this study
Species	CCP	Photosynthesis	Ploidy	NCBI ID/URL	References
A. alpina	-	C3	Diploid	GCA_900128785.1	Willing et al. 2015
A. arabicum	-	C3	Diploid	GCA_000411095.1	Haudry et al., 2013
A. thaliana	60.02	C3	Diploid	GCA_000001735.2_TAIR10.1
B. napus	46.16	C3	Tetraploid	GCF_000686985.2
B. juncea	46.29	C3	Tetraploid	GCA_001687265.1
B. nigra	47.32	C3	Diploid	GCA_001682895
B. oleracea	50.52	C3	Diploid	GCA_000695525.1
B. rapa	49.67	C3	Diploid	GCA_000309985.3
G. gynandra	4.5	C4	Diploid	https://genomevolution.org/coge/GenomeInfo.pl?gid=58728
M. arvensis	24.43	C3-C4	Diploid	GCA_905132765.1	Lin et al., 2021
M. moricandioides	51.59	C3	Diploid	GCA_905132885.1	Lin et al., 2021
R. raphanistrum	54.16	C3	Diploid	GCA_000769845.1	Moghe et al., 2014
R. sativus	45.19	C3	Diploid	GCF_000801105.1

### Sheet: STable-3
Suppl. Table 3: List of keywords, GO and PFAM IDs used to filter out Transposon-related genes
TE-related keywords/GO ID/Pfam IDs	Type
*ranspos	Keyword
CACTA	Keyword
copia	Keyword
En/Spm	Keyword
gypsy	Keyword
HAT dimeri	Keyword
HAT domain	Keyword
HAT family	Keyword
Mutator	Keyword
polyprotein	Keyword
reverse transcriptase	Keyword
RNA-directed DNA polymerase	Keyword
GO:0003677	GO ID
GO:0003693	GO ID
GO:0003964	GO ID
GO:0004803	GO ID
GO:0004804	GO ID
GO:0006310	GO ID
GO:0006313	GO ID
GO:0032196	GO ID
GO:0032199	GO ID
GO:0070893	GO ID
GO:0070894	GO ID
GO:0070895	GO ID
GO:0070896	GO ID
GO:0120085	GO ID
PF00075	PFAM ID
PF00077	PFAM ID
PF00078	PFAM ID
PF00098	PFAM ID
PF00558	PFAM ID
PF00589	PFAM ID
PF00607	PFAM ID
PF00665	PFAM ID
PF00872	PFAM ID
PF01498	PFAM ID
PF01609	PFAM ID
PF01610	PFAM ID
PF01693	PFAM ID
PF01695	PFAM ID
PF01768	PFAM ID
PF02022	PFAM ID
PF02160	PFAM ID
PF02992	PFAM ID
PF03004	PFAM ID
PF03017	PFAM ID
PF03078	PFAM ID
PF03108	PFAM ID
PF03372	PFAM ID
PF03732	PFAM ID
PF04195	PFAM ID
PF04582	PFAM ID
PF04827	PFAM ID
PF04937	PFAM ID
PF05598	PFAM ID
PF05699	PFAM ID
PF06024	PFAM ID
PF07727	PFAM ID
PF08284	PFAM ID
PF09322	PFAM ID
PF10536	PFAM ID
PF10551	PFAM ID
PF12384	PFAM ID
PF13358	PFAM ID
PF13359	PFAM ID
PF13456	PFAM ID
PF13586	PFAM ID
PF13610	PFAM ID
PF13613	PFAM ID
PF13683	PFAM ID
PF13837	PFAM ID
PF13952	PFAM ID
PF13960	PFAM ID
PF13961	PFAM ID
PF13963	PFAM ID
PF13966	PFAM ID
PF13975	PFAM ID
PF13976	PFAM ID
PF14214	PFAM ID
PF14223	PFAM ID
PF14227	PFAM ID
PF14244	PFAM ID
PF14372	PFAM ID
PF14529	PFAM ID
PF14787	PFAM ID

### Sheet: STable-4
Suppl. Table 4: Estimation of genome size using K-mer based approach
			Estimation of Genome size using Jellyfish and GenomeScope
Species	Genome Size from Literature (Mb)	Reference	Haploid Genome Size (Mb)	Repeat Size (Mb)	Heterozigosity (%)	Comment	Genomescope_link	Estimation to literature difference
B. gravinae	780	BrassiBase	562.758	292.659	1.321		http://genomescope.org/analysis.php?code=JitwQhwuMc4oyHCcX5by	0.721485
B. repanda	750	BrassiBase	679.863	386.538	1.152		http://genomescope.org/analysis.php?code=gEVoSBLcodcyXyPV62Iz	0.906484
B. tournefortii	538	588 ( Nagpal et al.,1996 )	273.443	56651	0.09		http://qb.cshl.edu/genomescope/analysis.php?code=J6VM7xjaOnHizM1ADiG8	0.508258
C. annua	670	656.60 (Lysák et al.,2009 )	443.79	156.137	0.061		http://qb.cshl.edu/genomescope/analysis.php?code=6YsFKQErtlYYDF86cl79	0.662373
D. acris	-		-	-	-	Model convergence not possible	http://genomescope.org/analysis.php?code=Jkfsl2Nx0flwGuyeYAMP	-
D. erucoides	632	499.8 (Lysák et al.,2009 )	435.637	194.806	0.648		http://genomescope.org/analysis.php?code=izm95ZeGs1WxSvj8bidT	0.689299
D. harra	700	BrassiBase	504.12	306.406	2.498	High heterozygosity	http://genomescope.org/analysis.php?code=hkV80ejZhC6zycpJi3E2	-
D. muralis	-		1003.09	521.25	0.136	Tetraploid	http://genomescope.org/analysis.php?code=y6PKlpJluDHKG0yqcvoQ	-
D. tenuifolia	-		709.04	387.38	0.578		http://genomescope.org/analysis.php?code=Bng7XhrPm4CgCnAR9qpP	-
D. tenuisiliqua	-		587.583	310.567	1.838		http://genomescope.org/analysis.php?code=8z1ZduOfU35ZFCXy9xPq	-
D. viminea	-		334.62	120.896	0.095		http://genomescope.org/analysis.php?code=itXbjeyzGjPoPs6dYqUU	-
E. sativa	655	568.40 (Arumuganathan and Earle,1991)	558.501	265.967	1.179		http://genomescope.org/analysis.php?code=QNl5rv8V09z28dapG8Zh	0.852673
H. incana HIR1	509	509.60 (Lysák et al.,2009 )	380.673	148.498	1.086		http://genomescope.org/analysis.php?code=c8zhsBjwyvrgKzKs2f0w	0.747884
H. incana HIR3	509	509.60 (Lysák et al.,2009 )	301.009	101.709	2.267	High heterozygosity	http://genomescope.org/analysis.php?code=qO8qyx8KcjAnjSNCl99J	0.591373
M. arvensis	717		504.119	306.406	2.5	High heterozygosity	http://genomescope.org/analysis.php?code=QShwW9Q2XveORBQe6Si3	0.703095
M. moricandioides	492		557.75	279.802	1.709		http://genomescope.org/analysis.php?code=GeoObvkZsdK3UYxhB3Xf	1.13364
M. nitens	-		710.35	373.972	1.648		http://genomescope.org/analysis.php?code=HUPpOnf4vLokVaKWMYoW	-
M. sinaica	-		574.049	246.692	0.143		http://genomescope.org/analysis.php?code=91gouOtJ9QUOWuPOC3cn	-
M. spinosa	-		629.679	360.144	3.679	Tetraploid	http://genomescope.org/analysis.php?code=3kt2c69vMPajABeA3fnC	-
M. suffruticosa	-		665.651	334.839	1.609		http://genomescope.org/analysis.php?code=itrv56BotjgJWFt7PVp6	-
S. alba	490	490.00 (Bennett et al.,1982 )	346.25	137.047	1.822		http://genomescope.org/analysis.php?code=kmKTfTrkR2cbSrxEiEUK	0.706633

### Sheet: STable-5
Suppl. Table 5: Detailed assembly statistics for 19 Brassicaceae species developed in this study.
Assembly	B. gravinae	B. repanda	B. tournefortii	C. annua	D. acris	D. erucoides	D. harra	D. muralis	D. tenuifolia	D. tenuisiliqua	D. viminea	E. sativa	H. incana	H. incana3	M. nitens	M. sinaica	M. spinosa	M. suffruticosa	S. alba
Scaffolds	49186	15286	933	3696	56348	4600	62651	839	6128	16194	956	1371	6478	3768	28171	44586	38590	9798	13204
Scaffolds >= 5000 bps	25515	7699	449	1336	21517	2240	12277	810	2862	7088	494	1368	3787	1213	16630	10250	16994	4506	3880
Scaffolds >= 50000 bps	766	1263	78	291	3793	548	1942	461	632	1460	183	1089	809	875	3262	3284	1271	960	659
Scaffolds >= 100000 bps	3	889	51	235	1917	356	1100	385	520	974	164	885	492	614	424	2001	622	659	411
Largest contig	147623	5913277	22130256	16527554	1700512	11496218	1029060	16739879	9581266	6570632	13263670	10203207	8603615	7022344	292832	3251256	1609140	7205706	10253042
Total size	448675291	616556673	271107445	483163416	884178440	359627687	536054563	435802975	552030198	510911626	304993883	595848844	371040007	347540957	516121665	825206170	443735849	516708898	323376403
Length >= 5000 bps	389269902	597366715	270004955	477309090	808691568	353731346	430807403	435711117	544354428	488948834	303853062	595840618	363901097	344054634	487756400	761473718	389452552	504861400	303497169
Length >= 50000 bps	48357511	509138330	264361243	465952465	557459784	331106639	303018852	428084014	514625820	409761187	299957539	587927273	317006810	320794700	242681864	640761806	198562710	454005650	256789478
Length >= 100000 bps	352371	482346226	262313205	461954235	426269800	317126427	242718478	422680053	506744879	375118318	298607078	572858251	294745150	302369776	54908102	548947587	153472751	432829123	238982801
N50	16594	594246	14406319	4251916	93034	1993050	77558	3038157	1665732	328653	3734896	1142695	885325	662613	48092	195836	35353	991320	605444
N90	4075	16084	2911515	617369	5780	76506	2450	318524	180053	13699	732764	193560	27479	69524	8193	10120	4292	31858	11045
L50	7247	231	7	36	2082	46	1388	38	85	315	22	120	73	120	3575	1041	1831	120	77
L90	28716	3058	20	132	19116	429	27151	216	446	3556	92	630	1265	739	13038	7531	19129	1238	2170
Ns per 100 kbs	314	11726	1385	2571.24	8683.03	7347	8377	7.16379	7824	8531	2649	3.97819	6152	6815	673	8863.7	8864.59	5416	7286.3
BUSCO	1937 (91 %)	2055 (97 %)	2083 (98 %)	2069 (98 %)	2054 (97 %)	2089 (98 %)	1925 (91 %)	2094 (99 %)	2067 (97 %)	2057 (97 %)	2089 (98 %)	2051 (97 %)	2066 (97 %)	2059 (97 %)	1977 (93 %)	1975 (93 %)	1989 (94 %)	2065 (97 %)	2062 (97 %)

### Sheet: STable-6
Suppl. Table 6: Assembly statistics for 13 publicly available Brassicaceae species
Assembly	A. alpina	A. arabicum	A. thaliana	B. napus	B. juncea	B. nigra	B. oleracea	B. rapa	G. gynandra	M. arvensis	M. moricandioides	R. raphanistrum	R. sativus
Contigs	8	18312	7	1471	9746	2545	32885	1099	1693	14119	9171	64732	10676
Contigs >= 5000 bps	8	3570	7	1325	3461	1144	894	1096	1333	13600	7337	14675	3140
Contigs >= 50000 bps	8	737	7	607	711	390	117	408	984	4750	3132	111	234
Contigs >= 100000 bps	8	389	7	362	396	229	49	98	849	1832	1355	1	87
Largest contig	52758100	1494055	30427671	80379029	83567108	44809562	64984695	45156810	5871673	1007188	1909435	120426	53636577
Total size	311642060	192487774	119668634	976190593	954861368	402144823	488593889	352829610	739819666	716650267	491903365	253833977	426614037
Length >= 5000 bps	311642060	177581071	119668634	975744572	941612589	399319180	472135584	352821492	739137054	715215864	487552718	183889699	404244259
Length >= 50000 bps	311642060	129484389	119668634	959841456	900140225	385701751	458700615	331180012	733212582	511444543	398197321	6671790	368214092
Length >= 100000 bps	311642060	104941098	119668634	942162878	877969015	374345221	454081196	310263397	723324988	305655470	272058295	120426	357912558
N50	36598175	123806	23459830	45943547	38841276	39062406	48366697	28928902	1376588	85766	114527	10186	38354807
N90	29724344	7914	18585056	485073	144127	171572	39822476	74260	340244	23813	29999	1576	17197
L50	4	311	3	9	9	5	5	6	151	2402	1111	6724	5
L90	7	2884	5	54	242	134	9	183	564	8524	4269	29702	801
Ns per 100 kbs	3486.56	16796.2	155.21	7052.14	20347.2	11819.6	8801.74	606.341	9936.98	0.0493965	0.154299	0.887982	12797.2
Literature Genome size (Mb)	312	192	120	976	955	402	489	353	740	717	492	254	427
SuperNova estimation (Mb)	-	-	-	-	-	-	-	-	-	1130	771.59	-	-
Assembly size (Mb)	311.642	192.488	119.669	976.191	954.861	402.145	488.594	352.83	739.82	716.65	491.903	253.834	426.614
SuperNova raw Coverage	-	-	-	-	-	-	-	-	-	35+60	58+60	-	-
Complete (C)	1916 (90 %)	1882 (89 %)	1997 (94 %)	2024 (95 %)	2093 (99 %)	2076 (98 %)	1988 (94 %)	2084 (98 %)	1968 (93 %)	2066 (97 %)	2080 (98 %)	2026 (96 %)	2052 (97 %)
Complete and single-copy (S)	1854 (87 %)	1808 (85 %)	1974 (93 %)	394 (19 %)	477 (22 %)	1736 (82 %)	1622 (76 %)	1734 (82 %)	1807 (85 %)	1515 (71 %)	1682 (79 %)	1762 (83 %)	1512 (71 %)
Complete and duplicated (D)	62 (3 %)	74 (3 %)	23 (1 %)	1630 (77 %)	1616 (76 %)	340 (16 %)	366 (17 %)	350 (17 %)	161 (8 %)	551 (26 %)	398 (19 %)	264 (12 %)	540 (25 %)
Fragmented (F)	41 (2 %)	110 (5 %)	27 (1 %)	42 (2 %)	8 (0 %)	22 (1 %)	28 (1 %)	12 (1 %)	84 (4 %)	21 (1 %)	17 (1 %)	62 (3 %)	25 (1 %)
Missing (M)	164 (8 %)	129 (6 %)	97 (5 %)	55 (3 %)	20 (1 %)	23 (1 %)	105 (5 %)	25 (1 %)	69 (3 %)	34 (2 %)	24 (1 %)	33 (2 %)	44 (2 %)
Total groups searched	2121 (100 %)	2121 (100 %)	2121 (100 %)	2121 (100 %)	2121 (100 %)	2121 (100 %)	2121 (100 %)	2121 (100 %)	2121 (100 %)	2121 (100 %)	2121 (100 %)	2121 (100 %)	2121 (100 %)

### Sheet: STable-7
Suppl. Table 7: Repeat annotation statistics for all species used in this study.
Species	Unique of masked repeats	Number of masked repeats	% masked genome	Number of annotated Transposons (TE)
B. gravinae	2146	1778347	49.97%	425
B. repanda	2535	2533234	50.06%	614
B. tournefortii	1458	1448257	32.90%	379
C. annua	2655	2261575	56.99%	541
D. acris	850	3203054	27.03%	11062
D. erucoides	2100	1826754	46.22%	482
D. harra	2194	1693543	41.59%	506
D. muralis	2386	3803974	53.35%	1662
D. tenuifolia	2094	2172000	51.11%	339
D. tenuisiliqua	1906	1777199	51.29%	1309
D. viminea	1689	1346794	39.99%	184
E. sativa	2450	2489418	58.64%	526
H. incana	1568	1834279	36.55%	364
H. incana3	2132	1511268	25.95%	298
M. nitens	2443	2075794	57.47%	237
M. sinaica	2482	2569453	50.65%	11120
M. spinosa	2772	1373725	51.47%	306
M. suffruticosa	2504	2015066	52.64%	500
S. alba	1535	1572193	38.71%	178
A. alpina	2346	4289112	50%	6914
A. arabicum	1388	1199262	29%	120
A. thaliana	548	493373	16%	206
B. napus	1887	4506215	41.48%	1050
B. juncea	2202	1455504	30.02%	7640
B. nigra	2291	1628429	36.34%	586
B. oleracea	471	2307522	10.84%	4995
B. rapa	2111	1661274	46.96%	224
G. gynandra	1941	2984967	65.22%	68
M. arvensis	2810	2840630	58.14%	663
M. moricandioides	2039	1988139	58.47%	533
R. raphanistrum	171	1488251	6.35%	2396
R. sativus	2472	2029544	32.02%	257

### Sheet: STable-8
Suppl. Table 8: Number of gene models obtained for each of species under study using Maker2 pipeline
Species	# of Genes (AED <= 1)	# of non-TE genes with AED <= 0.5	BUSCO %
B. gravinae	35819	33701	0.6502
B. repanda	47856	44116	0.9123
B. tournefortii	36756	34193	0.9038
C. annua	40683	37608	0.9114
D. acris	106942	84702	0.9161
D. erucoides	48576	44701	0.9661
D. harra	59987	55864	0.8887
D. muralis	91595	84301	0.9783
D. tenuifolia	47267	44007	0.9467
D. tenuisiliqua	44524	40352	0.9024
D. viminea	41492	38868	0.9213
E. sativa	50451	46211	0.9609
H. incana	46564	43237	0.9132
H. incana3	45192	42185	0.9368
M. nitens	43827	41068	0.8586
M. sinaica	40034	27349	0.9378
M. spinosa	70052	63573	0.8689
M. suffruticosa	45408	41892	0.9533
S. alba	38318	36457	0.9463
A. alpina	42393	29713	0.9057
A. arabicum	24589	22593	0.8892
A. thaliana	22318	21116	0.925
B. napus	113686	100199	0.9505
B. juncea	98702	82280	0.9543
B. nigra	41059	37565	0.9033
B. oleracea	50584	41303	0.892
B. rapa	37358	34894	0.9283
G. gynandra	27206	25891	0.9279
M. arvensis	58188	53919	0.9514
M. moricandioides	40689	38439	0.9472
R. raphanistrum	49528	45329	0.9274
R. sativus	47298	43902	0.9208

### Sheet: STable-9
Suppl. Table 9: Summary of orthogroups identified across all species using OrthoFinder.
Species	# of Genes	# of Genes in orthogroups	# of Unassigned genes	Percentage of genes in orthogroups	Percentage of unassigned genes	Number of orthogroups containing species	Percentage of orthogroups containing species	Number of species-specific orthogroups	Number of genes in species-specific orthogroups	Percentage of genes in species-specific orthogroups
B. gravinae	34126	33503	623	98.2	1.8	15953	37.8	73	177	0.5
B. repanda	44730	43819	911	98	2	19419	46	127	328	0.7
B. tournefortii	34572	33898	674	98.1	1.9	17079	40.4	28	70	0.2
C. annua	38149	37355	794	97.9	2.1	17904	42.4	100	324	0.8
D. acris	125951	121395	4556	96.4	3.6	22267	52.7	791	3137	2.5
D. erucoides	45183	44385	798	98.2	1.8	18480	43.7	124	462	1
D. harra	74851	73560	1291	98.3	1.7	20886	49.4	354	852	1.1
D. muralis	85963	85377	586	99.3	0.7	22492	53.2	86	277	0.3
D. tenuifolia	44346	43967	379	99.1	0.9	20323	48.1	34	109	0.2
D. tenuisiliqua	41661	40922	739	98.2	1.8	18338	43.4	47	114	0.3
D. viminea	39052	38748	304	99.2	0.8	19174	45.4	15	39	0.1
E. sativa	46737	45896	841	98.2	1.8	18829	44.6	163	402	0.9
H. incana	43601	42607	994	97.7	2.3	18932	44.8	119	283	0.6
H. incana3	41128	40300	828	98	2	18838	44.6	43	92	0.2
M. nitens	41305	40657	648	98.4	1.6	19304	45.7	14	31	0.1
M. sinaica	89448	87067	2381	97.3	2.7	23230	55	364	945	1.1
M. spinosa	38469	37823	646	98.3	1.7	18957	44.9	16	37	0.1
M. suffruticosa	42392	41773	619	98.5	1.5	19118	45.2	19	46	0.1
S. alba	36635	36084	551	98.5	1.5	17514	41.5	31	67	0.2
A. alpina	36627	36184	443	98.8	1.2	15310	36.2	125	920	2.5
A. arabicum	22713	22348	365	98.4	1.6	15445	36.6	50	249	1.1
A. thaliana	22243	21856	387	98.3	1.7	15259	36.1	76	258	1.2
B. napus	88870	134182	2887	97.9	2.1	23764	56.2	736	1861	1.4
B. juncea	101249	99600	1649	98.4	1.6	22097	52.3	304	854	0.8
B. nigra	38151	37709	442	98.8	1.2	17878	42.3	18	37	0.1
B. oleracea	54774	54167	607	98.9	1.1	19117	45.2	52	152	0.3
B. rapa	35118	34818	300	99.1	0.9	17245	40.8	17	40	0.1
G. gynandra	25959	56662	3848	93.6	6.4	16505	39.1	650	5960	9.8
M. arvensis	54582	52417	2165	96	4	19727	46.7	119	282	0.5
M. moricandioides	38972	38215	757	98.1	1.9	17935	42.4	47	131	0.3
R. raphanistrum	47725	47150	575	98.8	1.2	19443	46	30	76	0.2
R. sativus	44159	43354	805	98.2	1.8	18025	42.7	125	282	0.6
